# *De novo* chemo-optogenetics through rational small-molecule design and TRAP display

**DOI:** 10.1101/2025.04.10.648175

**Authors:** Tomoki Miyazaki, Tomoshige Fujino, Tatsuyuki Yoshii, Mamoru Funane, Naoya Murata, Chung Nguyen Kim, Satoru Nagatoishi, Kouhei Tsumoto, Gosuke Hayashi, Hiroshi Murakami, Shinya Tsukiji

## Abstract

Optical control of biomolecules is a powerful technique for biological research, but current tools derived from natural proteins face significant limitations. Engineering these proteins to meet researchers’ needs remains challenging. In this study, we present a novel approach to the *de novo* creation of tailored chemo-optogenetic tools. This method combines the rational design of synthetic photo-switchable molecules with *in vitro* selection of artificial protein binders that specifically recognize a particular conformation of these molecules. We demonstrate the utility of this approach by generating artificial proteins that bind exclusively to the *cis*-form of designed azobenzene derivatives. The newly created pairs enable sustained protein activation with a single light pulse and allow for precise, reversible, and repeatable switching of cellular processes using two distinct wavelengths of light in mammalian cells. This *de novo* technique provides tailored synthetic photoswitch–protein binder pairs, expanding the potential for optical biomolecule manipulation.
