## Supplementary Tables 4-6 for "*De novo* chemo-optogenetics through rational small-molecule design and TRAP display"

### Sheet: Supplementary Table 4
	Primer names	Primer Sequences (5' to 3')	Note
	LcncoR19F1.F58	CAGTTTCAGGGTAAATGGTACGTTGTTGGT-(codon)-GCGGGCAAC-(codon)-(codon)-CTGCGTGAGG	(codon) = Randomized codons
	LcncoR19F2.F49-P	ACAAGGACCCG-(codon)-AAAATG-(codon)-GCGACCATTTATGAGCTGAAGGAAGA	5'-Phosphorylation, (codon) = Randomized codons
	LcncoR19F3.F81-P	CAAAAGCTACAACGTGACC-(codon)-GTT-(codon)-TTC-(codon)-(codon)-AAGAAATGC-(codon)-TAT-(codon)-ATT-(codon)-ACCTTCGTGCCGGGTAGCCA	5'-Phosphorylation, (codon) = Randomized codons
	Lcnan0.R21-NH2	CGGGTCCTTGTCCTCACGCAG	3'-NH2
	Lcnan1.R20-NH2	GTAGCTTTTGTCTTCCTTCA	3'-NH2
	LcncoR19F4.F75-P	ACCGGGCGAATTTACCCTGGGTAACATTAAGAGC-(codon)-CCGGGC-(codon)-ACCAGC-(codon)-CTGGTTCGTGTGGTTAGCAC	5'-Phosphorylation, (codon) = Randomized codons
	LcncoR19F5.F90-P	CAACTATAACCAGCACGCGATGGTGTTCTTTAAG-(codon)-GTT-(codon)-CAAAACCGTGAG-(codon)-TTC-(codon)-ATTACCCTGTATGGCCGTACCAAGGA	5'-Phosphorylation, (codon) = Randomized codons
	Lcnan3.R20-NH2	GTTATAGTTGGTGCTAACCA	3'-NH2
	LcncoR21F1.F58	CAGTTTCAGGGTAAATGGTAC-(codon)-GTTGGT-(codon)-GCGGGCAAC-(codon)-(codon)-CTGCGTGAGG	(codon) = Randomized codons
	LcncoR21F2.F49-P	ACAAGGACCCG-(codon)-AAAATG-(codon)-GCG-(codon)-ATTTATGAGCTGAAGGAAGA	5'-Phosphorylation, (codon) = Randomized codons
	LcncoR21F3.F81-P	CAAAAGCTACAACGTGACC-(codon)-GTT-(codon)-TTCCGTAAGAAGAAATGC-(codon)-TAT-(codon)-ATT-(codon)-ACCTTCGTGCCGGGTAGCCA	5'-Phosphorylation, (codon) = Randomized codons
	LcncoR21F5.F90-P	CAACTATAACCAGCACGCGATGGTGTTC-(codon)-AAG-(codon)-GTT-(codon)-CAAAACCGTGAG-(codon)-TTC-(codon)-ATT-(codon)-CTGTATGGCCGTACCAAGGA	5'-Phosphorylation, (codon) = Randomized codons
	LcnBsaI.F33	ACGTTCGGTCTCACAGTTTCAGGGTAAATGGTA
	LcnBsaI2.R33	GATCGTGGTCTCTTGGCTACCCGGCACGAAGGT
	LcnBsaI2.F37	ACGTTCGGTCTCAGCCAACCGGGCGAATTTACCCTGG
	LcnBsaI.R32	GATCGTGGTCTCTTCCTTGGTACGGCCATACA
	LcnPri1.F62	TAATACGACTCACTATAGGATTAAGGAGGTGATATTTATGACAAATCGATCTGGTTCTCAAG
	LcnBsaIFront.R33	GATCGTGGTCTCTACTGGTTGTCTTGGAAGTTT
	T7exG.F23	ATACTAATACGACTCACTATAGG
	LcnBsaIEnd.F33	ACGTTCGGTCTCAAGGAACTGACCAGCGAGCTG
	LcnG5S-4.R40	TAGCTACCTCCTCCTCCACCGCCATCAATGCATTGGTCGA
	GSSG3R.R26	ACTATCGGCCTCCACCTGAACTTCCA
	T7SD8M2.F44	ATACTAATACGACTCACTATAGGATTAAGGAGGTGATATTTATG
	Lcn Realtime.R20	CCTGAAACTGGTTGTCTTGG
	G5S-4Gan21-3.R42	CCCGCCTCGCGCCCGCCGTCCCTAGCTACCTCCTCCTCCACC
	HEX-PuL	CCCGCCTCGCGCCCGCCGTCC-(SPC18)5-CC-Pu	5'-HEX, OMethyl-modification at the upstream 21 bases, SPC18 = Spacer18 (hexaethylene glycol linker), Pu = puromycin
	pCNus2-wtLcn2CSK	TAATACGACTCACTATAGGATTAAGGAGGTGATATTTATGACAAATCGATCTGGTTCTCAAGATAGTACCAGCGATCTGATTCCGGCGCCGCCGCTGAGCAAGGTGCCGCTGCAGCAAAACTTCCAAGACAACCAGTTTCAGGGTAAATGGTACGTTGTTGGTCTGGCGGGCAACGCGATCCTGCGTGAGGACAAGGACCCGCAGAAAATGTACGCGACCATTTATGAGCTGAAGGAAGACAAAAGCTACAACGTGACCAGCGTTCTGTTCCGTAAGAAGAAATGCGATTATTGGATTCGTACCTTCGTGCCGGGTAGCCAACCGGGCGAATTTACCCTGGGTAACATTAAGAGCTACCCGGGCCTGACCAGCTATCTGGTTCGTGTGGTTAGCACCAA…	The DNA sequence used as the template for the preparation of fragments A and D.

### Sheet: Supplementary Table 5
	Names	Final concentration	Notes
	Hepes-K (pH 7.6)	50 mM
	Potassium acetate	100 mM
	Magnesium acetate	12 mM
	Spermidine	2 mM
	DTT	1 mM
	ATP	2 mM
	GTP	2 mM
	CTP	1 mM
	UTP	1 mM
	Creatine phosphate	20 mM
	10-formyl-5,6,7,8 tetrahydrofolic acid	0.1 mM
	E. coli tRNA mix	1.5 mg/mL
	AlaRS	0.73 µM
	ArgRS	0.03 µM
	AsnRS	0.38 µM
	AspRS	0.13 µM
	CysRS	0.02 µM
	GlnRS	0.06 µM
	GluRS	0.23 µM
	GlyRS	0.09 µM
	HisRS	0.02 µM
	IleRS	0.4 µM
	LeuRS	0.04 µM
	LysRS	0.11 µM
	MetRS	0.03 µM
	PheRS	0.68 µM
	ProRS	0.16 µM
	SerRS	0.04 µM
	ThrRS	0.09 µM
	TrpRS	0.03 µM
	TyrRS	0.02 µM
	ValRS	0.02 µM
	Methionyl-tRNA formyltransferase	0.6 µM
	Initiation factor 1	2.7 µM
	Initiation factor 2	0.4 µM
	Initiation factor 3	1.5 µM
	Elongation factor G	0.26 µM
	Elongation factor Tu/Ts	20 µM
	Release factor 2	0.25 µM
	Release factor 3	0.17 µM
	Ribosome recycling factor	0.5 µM
	Nucleoside-diphosphate kinase	0.1 µM
	CiPPase	0.1 µM
	Creatine kinase	4 μg/mL
	Adenylate kinase	0.1 µM
	Ribosome	1.2 µM
	DnaJ	0.5 µM
	DnaK	1.2 µM
	GrpE	0.5 µM
	T7 RNA polymerase	1 µM	Not included in the 1st and 2nd rounds of selection
	HEX-PuL	1 µM	Not included in the 1st and 2nd rounds of selection

### Sheet: Supplementary Table 6
	Number of reads			Frequencies (%)			cis/trans ratio		Amino acids at randomized positions
	cis-Et-FAzo	cis-Ca-FAzo	trans-mix	cis-Et-FAzo	cis-Ca-FAzo	trans-mix	cis-Et-FAzo	cis-Ca-FAzo	40	43	47	48	56	59	61	75	77	84	86	88	107	110	113	130	132	134	139	141	143
	112855	15638	66116	51.5	5.56	30.21	1.7	0.18	Q	R	F	N	T	Q	I	P	Y	Q	N	D	Y	N	E	V	W	Y	W	S	Y
	4659	28914	11570	2.13	10.28	5.29	0.4	1.94	T	W	I	Y	Y	A	R	W	W	F	E	Y	N	I	P	S	L	W	Y	Y	V
	70274	2825	62470	32.07	1	28.54	1.12	0.04	Y	Y	Y	P	E	Y	D	T	Y	W	M	A	Y	W	I	G	Q	Y	Y	S	W
	3240	64913	13293	1.48	23.07	6.07	0.24	3.8	V	F	F	Y	A	W	K	Y	D	Y	N	F	Q	Y	T	N	F	Y	Y	Y	V
	4314	77601	15864	1.97	27.58	7.25	0.27	3.8	I	Y	D	F	F	W	R	G	F	Y	H	H	Y	Y	Q	T	Y	Y	M	Y	V
	3000	43732	20844	1.37	15.55	9.52	0.14	1.63	Y	H	Y	R	Y	Q	R	W	L	S	Y	Y	M	K	A	S	Y	H	I	Y	S
	1576	6656	2459	0.72	2.37	1.12	0.64	2.12	V	G	Q	P	N	I	R	W	T	Q	F	Y	A	Y	A	S	Y	Y	A	Y	V
	473	5765	3929	0.22	2.05	1.79	0.12	1.15	K	I	P	V	W	K	T	S	W	Y	F	Y	I	M	Y	T	Y	Y	Y	A	Y
	666	10279	2687	0.3	3.65	1.23	0.24	2.97	M	T	Y	F	Y	Y	I	W	V	N	F	F	N	Y	Q	N	V	Y	Y	W	S
	1191	13864	3502	0.54	4.93	1.6	0.34	3.08	K	Y	A	P	–	L	V	W	F	G	I	Y	Y	W	P	N	A	F	M	W	S
	12235	466	11562	5.58	0.17	5.28	1.06	0.03	Y	Y	Y	P	E	Y	D	T	Y	W	M	A	Y	L	I	G	Q	Y	Y	S	W
	608	848	235	0.28	0.3	0.11	2.55	2.73	V	W	I	Y	P	Q	T	Y	W	K	S	E	F	Y	D	F	I	V	Y	D	T
	2496	898	1141	1.14	0.32	0.52	2.19	0.62	V	F	Y	T	A	Y	T	W	K	W	M	H	Y	V	Y	F	E	W	Y	Y	T
	828	2383	1106	0.38	0.85	0.51	0.75	1.67	A	F	W	Y	F	A	Y	P	D	Y	Y	Y	Y	Y	V	F	F	Q	Y	Y	R
	408	1366	538	0.19	0.49	0.25	0.76	1.96	F	Y	F	F	L	G	V	V	N	P	F	F	Y	Y	G	N	S	H	E	W	S
	63	656	183	0.03	0.23	0.08	0.38	2.88	Y	F	V	F	Y	Y	A	K	F	Y	D	L	W	Y	P	S	V	F	I	Y	V
	111	2053	733	0.05	0.73	0.33	0.15	2.21	Y	H	Y	R	Y	Q	R	W	L	S	Y	Y	M	K	A	S	Y	S	I	Y	S
	54	948	209	0.02	0.34	0.1	0.2	3.4	I	Y	D	F	F	W	R	G	F	Y	H	H	Y	Y	Q	T	Y	Y	C	T	V
	49	806	321	0.02	0.29	0.15	0.13	1.93	Y	H	Y	R	Y	Q	R	W	L	S	Y	Y	M	K	A	S	Y	L	I	Y	S
	35	713	127	0.02	0.25	0.06	0.33	4.17	V	F	F	Y	A	W	K	Y	D	Y	N	F	Q	Y	T	N	F	Y	Y	Y	C
